# Double-strand break end configuration and 3D genome architecture are crucial for chromosomal translocation

**DOI:** 10.64898/2026.06.09.731072

**Authors:** Peifeng Liu, Jia Shou, Qiang Wu

**Author notes:** These authors contributed equally to this work (Peifeng Liu, Jia Shou).

## Abstract

Chromosomal translocations originate from erroneous rejoining of DNA double-strand break (DSB) ends and mechanisms of their formation remain largely unknown. Here we reveal DSB end configuration and three-dimensional (3D) genome architecture cooperatively shape both translocation frequency and junctional indel pattern. By integrating multiplex CRISPR/Cas9 editing with an optimized translocation assay, we find that translocation frequency correlates with spatial proximity. In addition, templated insertions emerge as a defining structural feature of translocation junctions induced by Cas9-mediated staggered cleavage and confirmed by DISCOVER-seq. Interestingly, translocation frequency is correlated with cleavage geometry. Finally, engineered Cas9 variants with altered DSB end configurations enable programmable modulation of junctional indel patterns. These findings shed significant insights into mechanisms of recurrent chromosomal rearrangements in human diseases and have interesting implications in safe applications of genome editing.
