## Supplementary material for "Double-strand break end configuration and 3D genome architecture are crucial for chromosomal translocation": Table S1

### Sheet: Sheet1
Chromosomal translocations assayed by PCR
chromosome pairs	translocation	sgRNA1	sgRNA2	clone number	correct number
t(1;2)	der(2)t(1;2)	RPA2	USP40	1	0
t(1;2)	der(1)t(1;2)	RPA2	USP40	3	0
t(1;5)	der(5)t(1;5)	RPA2	CD74	3	2
t(1;5)	der(1)t(1;5)	RPA2	CD74	6	0
t(1;7)	der(7)t(1;7)	RPA2	HOXA6	3	3
t(1;7)	der(1)t(1;7)	RPA2	HOXA6	3	3
t(1;9)	der(9)t(1;9)	RPA2	ABL1	1	0
t(1;11)	der(1)t(1;11)	RPA2	STIM1	5	3
t(1;11)	der(11)t(1;11)	RPA2	STIM1	5	2
t(1;11)	der(1)t(1;11)	RPA2	PGR	3	3
t(1;11)	der(11)t(1;11)	RPA2	PGR	3	3
t(1;12)	der(1)t(1;12)	RPA2	GAPDH	3	3
t(1;12)	der(12)t(1;12)	RPA2	GAPDH	3	3
t(1;14)	der(14)t(1;14)	RPA2	DAAM1	3	3
t(1;14)	der(1)t(1;14)	RPA2	DAAM1	3	3
t(1;16)	der(16)t(1;16)	RPA2	CTCF	3	2
t(1;16)	der(1)t(1;16)	RPA2	CTCF	3	3
t(1;22)	der(22)t(1;22)	RPA2	BCR	2	2
t(1;22)	der(1)t(1;22)	RPA2	BCR	3	2
t(1;22)	der(22)t(1;22)	RPA2	ATF4	3	3
t(2;9)	der(2)t(2;9)	USP40	ABL1	5	5
t(2;11)	der(11)t(2;11)	USP40	STIM1	5	3
t(2;11)	der(2)t(2;11)	USP40	STIM1	11	6
t(2;11)	der(11)t(2;11)	USP40	ZNF143	10	8
t(2;11)	der(2)t(2;11)	USP40	ZNF143	7	6
t(2;16)	der(16)t(2;16)	USP40	CTCF	10	4
t(2;16)	der(2)t(2;16)	USP40	CTCF	12	7
t(2;22)	der(2)t(2;22)	USP40	BCR	9	5
t(5;6)	der(6)t(5;6)	CD74	ROS1	3	0
t(5;6)	der(5)t(5;6)	CD74	ROS1	3	3
t(5;11)	der(5)t(5;11)	CD74	ZNF143	3	3
t(5;11)	der(11)t(5;11)	CD74	ZNF143	4	1
t(5;17)	der(5)t(5;17)	CD74	RPA1	3	1
t(5;17)	der(17)t(5;17)	CD74	RPA1	3	2
t(6;9)	der(6)t(6;9)	ROS1	ABL1	5	3
t(6;9)	der(9)t(6;9)	ROS1	ABL1	5	3
t(6;16)	der(6)t(6;16)	ROS1	CTCF	3	3
t(6;16)	der(16)t(6;16)	ROS1	CTCF	3	3
t(6;17)	der(6)t(6;17)	ROS1	RPA1	3	3
t(6;17)	der(17)t(6;17)	ROS1	RPA1	3	3
t(7;16)	der(16)t(7;16)	HOXA6	CTCF	3	1
t(7;16)	der(7)t(7;16)	HOXA6	CTCF	3	0
t(9;11)	der(9)t(9;11)	ABL1	STIM1	5	2
t(9;11)	der(11)t(9;11)	ABL1	STIM1	5	0
t(9;16)	der(9)t(9;16)	ABL1	CTCF	3	0
t(9;16)	der(16)t(9;16)	ABL1	CTCF	3	3
t(9;17)	der(9)t(9;17)	ABL1	RPA1	3	3
t(9;17)	der(17)t(9;17)	ABL1	RPA1	3	3
t(9;22)	der(9)t(9;22)	ABL1	BCR	6	3
t(9;22)	der(22)t(9;22)	ABL1	BCR	5	3
t(10;11)	der(11)t(10;11)	MXI1	ZNF143	2	0
t(10;17)	der(17)t(10;17)	MXI1	RPA1	3	3
t(11;12)	der(12)t(11;12)	PGR	GAPDH	6	6
t(11;12)	der(11)t(11;12)	PGR	GAPDH	4	1
t(11;12)	der(11)t(11;12)	PGR	CISTR	3	3
t(11;14)	der(11)t(11;14)	PGR	DAAM1	3	3
t(11;14)	der(14)t(11;14)	PGR	DAAM1	3	3
t(11;16)	der(11)t(11;16)	STIM1	CTCF	10	1
t(11;16)	der(16)t(11;16)	STIM1	CTCF	10	4
t(11;16)	der(11)t(11;16)	ZNF143	CTCF	10	8
t(11;16)	der(16)t(11;16)	ZNF143	CTCF	10	7
t(11;17)	der(17)t(11;17)	ZNF143	RPA1	3	3
t(11;17)	der(11)t(11;17)	ZNF143	RPA1	3	2
t(11;17)	der(11)t(11;17)	PGR	SOX9	3	2
t(11;17)	der(17)t(11;17)	PGR	SOX9	3	2
t(11;22)	der(11)t(11;22)	STIM1	BCR	5	1
t(11;22)	der(22)t(11;22)	STIM1	BCR	5	1
t(11;22)	der(22)t(11;22)	YPEL4	ATF4	3	0
t(11;22)	der(22)t(11;22)	PGR	ATF4	3	3
t(12;14)	der(14)t(12;14)	GAPDH	DAAM1	3	3
t(12;17)	der(12)t(12;17)	GAPDH	SOX9	3	2
t(12;17)	der(17)t(12;17)	GAPDH	SOX9	3	3
t(12;17)	der(12)t(12;17)	CISTR	SOX9	7	4
t(12;17)	der(17)t(12;17)	CISTR	SOX9	9	8
t(12;22)	der(22)t(12;22)	GAPDH	ATF4	3	3
t(16;17)	der(16)t(16;17)	CTCF	RPA1	3	3
t(16;17)	der(17)t(16;17)	CTCF	RPA1	3	3
t(X;11)	der(11)t(X;11)	YPEL4	FIRRE	6	0
t(X;11)	der(X)t(X;11)	YPEL4	FIRRE	6	0
t(X;11)	der(X)t(X;11)	PGR	FIRRE	6	6
t(X;11)	der(11)t(X;11)	PGR	FIRRE	6	6
t(X;11)	der(X)t(X;11)	YPEL4	TRMT2B	3	3
t(X;12)	der(12)t(X;12)	CISTR	FIRRE	4	2
t(X;12)	der(X)t(X;12)	CISTR	FIRRE	3	2
t(X;17)	der(X)t(X;17)	SOX9	FIRRE	3	3
t(X;17)	der(17)t(X;17)	SOX9	FIRRE	3	3
t(X;22)	der(22)t(X;22)	ATF4	FIRRE	3	3
t(X;22)	der(X)t(X;22)	ATF4	FIRRE	1	0
t(X;22)	der(22)t(X;22)	ATF4	NBDY	3	2
t(X;22)	der(22)t(X;22)	ATF4	TRMT2B	3	3
