## Supplementary material for "Double-strand break end configuration and 3D genome architecture are crucial for chromosomal translocation": Table S2

### Sheet: Sheet1
Chromosomal rearrangements within single chromosomes assayed by PCR
chromosome	rearrangements	sgRNA1	sgRNA2	clone number	correct number
dup(11)	dup(11)	STIM1	ZNF143	6	6
del(11)	del(11)-5.45Mb-del	STIM1	ZNF143	4	4
inv(12)	inv(12)-47.5Mb-inv-upstream	GAPDH	CISTR	6	6
inv(12)	inv(12)-47.5Mb-inv-downstream	GAPDH	CISTR	6	6
inv(X)	inv(X)-74.18Mb-inv-upstream	NBDY	FIRRE	3	2
inv(X)	inv(X)-74.18Mb-inv-downstream	NBDY	FIRRE	5	3
inv(X)	inv(X)-30.72Mb-inv-upstream	TRMT2B	FIRRE	3	3
inv(X)	inv(X)-30.72Mb-inv-downstream	TRMT2B	FIRRE	2	2
inv(X)	inv(X)-43.46Mb-inv-upstream	NBDY	TRMT2B	3	3
inv(X)	inv(X)-43.46Mb-inv-downstream	NBDY	TRMT2B	3	3
