## Supplementary material for "Double-strand break end configuration and 3D genome architecture are crucial for chromosomal translocation": Table S3

### Sheet: Sheet1
Table S2. Oligonucleotides used in the study
Primers for sgRNA plasmid construction
sgRPA2-F	accgCACCCATGGACGTTCGCCAG
sgRPA2-R	aaacCTGGCGAACGTCCATGGGTG
sgUSH2A-F	accgAGATCAATTAGCAGTACTCC
sgUSH2A-R	aaacGGAGTACTGCTAATTGATCT
sgChr1q21.3-F	accgCAGCTACTGGACTTTTGGGG
sgChr1q21.3-R	aaacCCCCAAAAGTCCAGTAGCTG
sgITSN2-F	accgAAATTGTTTTATATCATAGG
sgITSN2-R	aaacCCTATGATATAAAACAATTT
sgChr2p12-F	accgAAACCTCTGGATACACACAC
sgChr2p12-R	aaacGTGTGTGTATCCAGAGGTTT
sgUSP40-F	accgTAGAATCAGGGAGCCGAGCG
sgUSP40-R	aaacCGCTCGGCTCCCTGATTCTA
sgTHRB-F	accgGCCTTCCTGACCCACTAAAG
sgTHRB-R	aaacCTTTAGTGGGTCAGGAAGGC
sgCD71-F	accgACTAGCATTGTGATCGATTC
sgCD71-R	aaacGAATCGATCACAATGCTAGT
sgKLHL24-F	accgGGCTCCGTGGATTGTGATGG
sgKLHL24-R	aaacCCATCACAATCCACGGAGCC
sgYIPF7-F	accgGTGGTGCTCTAATAGCCTGT
sgYIPF7-R	aaacACAGGCTATTAGAGCACCAC
sgRBM46-F	accgCTTTTATGAGACTCAAGTGA
sgRBM46-R	aaacTCACTTGAGTCTCATAAAAG
sgCD74-F	accgAGTGGGAGCTTTAGCGTGCC
sgCD74-R	aaacGGCACGCTAAAGCTCCCACT
sgRCD74-F	accgTCCTGAAGTAGAAGGTCAA
sgRCD74-R	aaacTTGACCTTCTACTTCAGGA
sgROS1-F	accgTCAGCAGTATGCGTAAGTCA
sgROS1-R	aaacTGACTTACGCATACTGCTGA
sgHBS1L-F	accgACGTTATAAAGTGAACTCAG
sgHBS1L-R	aaacCTGAGTTCACTTTATAACGT
sgHoxA6-F	accgTAGGTGGAAAACATCTCGCT
sgHoxA6-R	aaacAGCGAGATGTTTTCCACCTA
sgABL1-F	accgTTTCGGGGGAGCCCGCACTG
sgABL1-R	aaacCAGTGCGGGCTCCCCCGAAA
sgMXI1-F	accgGGGCCAAATCCCCAGGGTAG
sgMXI1-R	aaacCTACCCTGGGGATTTGGCCC
sgZNF143-F	accgGAGGATTAATCATCCAACCC
sgZNF143-R	aaacGGGTTGGATGATTAATCCTC
sgSTIM1-F	accgATTGTTGTTGCCTTGGAGTG
sgSTIM1-R	aaacCACTCCAAGGCAACAACAAT
sgPGR-F	accgGCAGTGAATTCAGAAACCGA
sgPGR-R	aaacTCGGTTTCTGAATTCACTGC
sgYPEL4-F	accgAGGAGATACGAAGAACCTGG
sgYPEL4-R	aaacCCAGGTTCTTCGTATCTCCT
sgGAPDH-F	accgGCTGCGCCGGGGGATATTGA
sgGAPDH-R	aaacTCAATATCCCCCGGCGCAGC
sgCD4-F	accgTACAGGATGCTACCGTACTA
sgCD4-R	aaacTAGTACGGTAGCATCCTGTA
sgCISTR-ACT-F	accgCATATGTACTGAGGAGACCG
sgCISTR-ACT-R	aaacCGGTCTCCTCAGTACATATG
sgChr13q21.2-F	accgTGATGGAGCTATGAGTACAG
sgChr13q21.2-R	aaacCTGTACTCATAGCTCCATCA
sgChr14q23.1-F(DAAM1)	accgGAGTGCTGGTCCTGCATGAA
sgChr14q23.1-R(DAAM1)	aaacTTCATGCAGGACCAGCACTC
sgCCDC88C-F	accgGCTGCTCTCTCCAACACGTG
sgCCDC88C-R	aaacCACGTGTTGGAGAGAGCAGC
sgAPBA2-F	accgTCATGGGAAGATCTCAAGGG
sgAPBA2-R	aaacCCCTTGAGATCTTCCCATGA
sgMCTP2-F	accgACACCCGGCCGAGCTCCCGG
sgMCTP2-R	aaacCCGGGAGCTCGGCCGGGTGT
sgCTCF-F	accgATCACCGGTCCATCATGCTG
sgCTCF-R	aaacCAGCATGATGGACCGGTGAT
sgRPA1-F	accgTGGGGGAACACAGTCCAAAG
sgRPA1-R	aaacCTTTGGACTGTGTTCCCCCA
sgSOX9-F	accgGTTTCCAACTCCGAGAACCA
sgSOX9-R	aaacTGGTTCTCGGAGTTGGAAAC
sgZNF419-F	accgTGGAGGGGAGACAATGACCG
sgZNF419-R	aaacCGGTCATTGTCTCCCCTCCA
sgChr20p11.23-F	accgCAGACTCCTGGGGTCCACAA
sgChr20p11.23-R	aaacTTGTGGACCCCAGGAGTCTG
sgBCR-F	accgCAGGTGGATCGAGTAATTGC
sgBCR-R	aaacGCAATTACTCGATCCACCTG
sgATF4-F	accgTGTGGCCTGCGGAAACCGGG
sgATF4-R	aaacCCCGGTTTCCGCAGGCCACA
sgFIRRE-F	accgAGGTCTCTTTCGCCATCTAG
sgFIRRE-R	aaacCTAGATGGCGAAAGAGACCT
sgChrX101Mb-F(TRMT2B)	accgAACCAGTGCTCAGAACACCT
sgChrX101Mb-R(TRMT2B)	aaacAGGTGTTCTGAGCACTGGTT
sgNBDY-F	accgGGCTGTCTCGGCTTTCACAG
sgNBDY-R	aaacCTGTGAAAGCCGAGACAGCC
sgRNA A	GACTTGTTAGCGGCATtgaa
sgRNA B	GGTACGAAACCAGTGCtgaa
sgRNA C	GGTATAGGACCAGTGCtgaa
sgRNA D	GGTATAGCTCCAAGGCtgaa
sgRNA E	GGTACGTTACCAGCGCtgaa
Primers for construction of the dual-sgRNA reporter
plvxGFP-F1	CGGAATTCatggtgagcaagggcgag
plvxGFP-R1	ATCCCTAGATATCTTCCTGTAgctcgatgcggttcaccag
plvxGFP-F2	GACTTGTTAGCGGCATtgaagggcatcgacttcaaggag
plvxGFP-R2	CGGGATCCttacttgtacagctcgtccatgcc
plvxGFP2-F3	AAGATATCTAGGGATAACAGGGTAATCCCGGACTTGTTAGCGGCATtgaaggg
plvxGFP2-R3	CGGGATCCttacttgtacagctcg
Primers for validating chromosomal translocation
T-RPA2-F	AACCCACTTCTCACTATCAGG
T-RPA2-R	GGGAACTTTGGTGGGAATAG
T-USP40-F	GCCCTTAGGGAGTCAGCAAA
T-USP40-R	GGTTCGAGCGTGGTTAGAGG
T-CD74-F	AGTGTTTCGGGCAGGTTCTAC
T-CD74-R	CGCTCCACCGAAAGGTACAG
T-HoxA6-F	AGGCACCCAGACTAGAAACCAC
T-HoxA6-R	TTGTAATGGTTTTCCTATGAGGC
T-ABL1-F	GGTAGAGCCACGCCGGATGGTGACG
T-ABL1-R	GGGATGTTAAGGCCTGGCGAGTTGG
T-STIM1-F	CACACAACTGCTTAGAGCCAGG
T-STIM1-R	TTTTATGAAAGCAGCCTCTTGAG
T-ZNF143-F	GCCTGGCTGCACATAGGATT
T-ZNF143-R	GGCTTCATGGATTTCTGCTGC
T-CTCF-F	TAAGGCTGTCCTGCATTGCT
T-CTCF-R	CATGGAGGGAGGGGTCAATG
T-BCR-F	GGGGCTCTATGGGTTTCTGAATGTC
T-BCR-R	ACCCCTGGGGATGTCTGTCAAAGTC
T-ROS1-F	CTGATTCTGAAAGCAGTAAATGGAG
T-ROS1-R	AAGGCTGTTCACAATCTGTTCTATC
T-RPA1-F	CTGCAGGTCCCAGCCTGTC
T-RPA1-R	CTGAACTTACTCTATGCAACAACTC
T-MXI1-F	TTACTGCAAAGACCTCGGATTTGTG
T-MXI1-R	CCAGCCCACGATTACTTTTAGCAG
T-PGR-F	CATATTGGGCCACCCAGACC
T-PGR-R	TTGCAGGTTATTCAGTACATCTGTG
T-GAPDH-F	CCTCTGCCCTCCTACCAGAA
T-GAPDH-R	CTGCCTAGGGAGAGAGACAGT
T-CISTR-ACT-F	ACTGGGGAGACCAGGAATGA
T-CISTR-ACT-R	GCCATGGTTCACTAGCCCAT
T-SOX9-F	CCGCACAGGAGGGAATATCG
T-SOX9-R	ATCGGGCAGACATTTTAGCCA
T-chr14q23.1-F(DAAM1)	TTTATTCTTCCACACTGCAGCTC
T-chr14q23.1-R(DAAM1)	AGTGAATAACTACAAGCTGACTCT
T-ATF4-F	TAAAAACCCAGGTTGGGCGA
T-ATF4-R	CGTTTTCCGGCGAAGAGTTT
T-YPEL4-F	CCTCGGTCTGTGGGTGAATG
T-YPEL4-R	GGTACAAGTTTGGGGGCACA
T-FIRRE-F	CCAGCTGTGGCCCTTACATT
T-FIRRE-R	TGGAACAGGAAAAACTGGACCT
T-NBDY-F	CTGGAGCATCCTGGGTCAAG
T-NBDY-R	GGTTTCATCGCTTTCGCTGG
T-ChrX101Mb-F(TRMT2B)	GTAGCTGATGATACCTTAGCCCT
T-ChrX101Mb-R(TRMT2B)	GTCTCTAAGCCTGGTGTTTGGT
Primers for evaluating the cleavage efficiencies of sgRNAs
eff-ABL1-F	TCCTCGTCCTCCAGCTGTTA
eff-ABL1-R	CTGGGGGACTCCTTGGAAAC
eff-BCR-F	CCTTTCCCGGGACAACAGAA
eff-BCR-R	AGACCCCCACTTAGAGGGAA
eff-HoxA6-F	TCCCATACACAGCACCTACGAG
eff-HoxA6-R	ACTTTATCCTTGGGGGAGTTCTG
Primers for detecting genome-wide chromosomal translocation
PEM-adaptor-upper	TGTAGAGCACGCGTGGNNNNNN3`NH2 C6
PEM-adaptor-lower	5`PCCACGCGTGCTCTACANNNNNAGATCGGAAGAGCACACGTCTGAACTCCAGT3`NH2 C6
PEM-P5-tag	AATGATACGGCGACCACCGAGATCTACACTCTTTCCCTACACGACGC
PEM-P7-tag	CAAGCAGAAGACGGCATACGAGAT
PEM-P7-nested	CAGAAGACGGCATACGAGAT-index-GTGACTGGAGTTCAGACGTGTGC
PEM-Bio-BCR-F	5`BiotinGCTGTGGAGTGTTTGTGCTG
PEM-P5-nested-BCR-F1	ACTCTTTCCCTACACGACGCTCTTCCGATCTaGATGCCTTCTGGGTGTGGAA
PEM-P5-nested-BCR-F2	ACTCTTTCCCTACACGACGCTCTTCCGATCTgtGATGCCTTCTGGGTGTGGAA
PEM-P5-nested-BCR-F3	ACTCTTTCCCTACACGACGCTCTTCCGATCTtccGATGCCTTCTGGGTGTGGAA
PEM-P5-nested-BCR-F4	ACTCTTTCCCTACACGACGCTCTTCCGATCTcatgGATGCCTTCTGGGTGTGGAA
PEM-Bio-BCR-R	5`BiotinGGGGAGACCCCCACTTAGAG
PEM-P5-nested-BCR-R1	ACTCTTTCCCTACACGACGCTCTTCCGATCTaGTGAAGGTGCACTGCTGACA
PEM-P5-nested-BCR-R2	ACTCTTTCCCTACACGACGCTCTTCCGATCTgtGTGAAGGTGCACTGCTGACA
PEM-P5-nested-BCR-R3	ACTCTTTCCCTACACGACGCTCTTCCGATCTtccGTGAAGGTGCACTGCTGACA
PEM-P5-nested-BCR-R4	ACTCTTTCCCTACACGACGCTCTTCCGATCTcatgGTGAAGGTGCACTGCTGACA
PEM-Bio-HOXA6-F	5`BiotinCACCTACGAGCAGAAACGGC
PEM-P5-nested-HOXA6-F1	ACTCTTTCCCTACACGACGCTCTTCCGATCTagtgGACTAGAAACCACCCCGCCTC
PEM-P5-nested-HOXA6-F2	ACTCTTTCCCTACACGACGCTCTTCCGATCTccaaGACTAGAAACCACCCCGCCTC
PEM-Bio-HOXA6-R	5`BiotinGGGCATCCCAAATTAAGAAT
PEM-P5-nested-HOXA6-R1	ACTCTTTCCCTACACGACGCTCTTCCGATCTtgagGCTTGTAATGGTTTTCCTATGAGGC
PEM-P5-nested-HOXA6-R2	ACTCTTTCCCTACACGACGCTCTTCCGATCTcctcGCTTGTAATGGTTTTCCTATGAGGC
Primers for profiling the junctional pattern of chromosomal translocation
Hiseq-GFP_re-F1	AATGATACGGCGACCACCGAGATCTACACTCTTTCCCTACACGACGCTCTTCCGATCTgAAGGACGACGGCAACTACAA
Hiseq-GFP_re-F2	AATGATACGGCGACCACCGAGATCTACACTCTTTCCCTACACGACGCTCTTCCGATCTacAAGGACGACGGCAACTACAA
Hiseq-GFP_re-F3	AATGATACGGCGACCACCGAGATCTACACTCTTTCCCTACACGACGCTCTTCCGATCTcttAAGGACGACGGCAACTACAA
Hiseq-GFP_re-F4	AATGATACGGCGACCACCGAGATCTACACTCTTTCCCTACACGACGCTCTTCCGATCTtatcAAGGACGACGGCAACTACAA
Hiseq-GFP_re-F5	AATGATACGGCGACCACCGAGATCTACACTCTTTCCCTACACGACGCTCTTCCGATCTgtagAAGGACGACGGCAACTACAA
Hiseq-GFP_re-F6	AATGATACGGCGACCACCGAGATCTACACTCTTTCCCTACACGACGCTCTTCCGATCTcgacAAGGACGACGGCAACTACAA
Hiseq-GFP_re-R1	CAAGCAGAAGACGGCATACGAGATACTTGATGGTGACTGGAGTTCAGACGTGTGCTCTTCCGATCTGGTGTTCTGCTGGTAGTGGT
Hiseq-GFP_re-R2	CAAGCAGAAGACGGCATACGAGATGGCTACAGGTGACTGGAGTTCAGACGTGTGCTCTTCCGATCTGGTGTTCTGCTGGTAGTGGT
Hiseq-GFP_re-R3	CAAGCAGAAGACGGCATACGAGATTCGAAGTGGTGACTGGAGTTCAGACGTGTGCTCTTCCGATCTGGTGTTCTGCTGGTAGTGGT
Hiseq-GFP_re-R4	CAAGCAGAAGACGGCATACGAGATTGTGAAGAGTGACTGGAGTTCAGACGTGTGCTCTTCCGATCTGGTGTTCTGCTGGTAGTGGT
Hiseq-GFP_re-R5	CAAGCAGAAGACGGCATACGAGATTGAAGCCAGTGACTGGAGTTCAGACGTGTGCTCTTCCGATCTGGTGTTCTGCTGGTAGTGGT
Hiseq-GFP_re-R6	CAAGCAGAAGACGGCATACGAGATGCACTGTCGTGACTGGAGTTCAGACGTGTGCTCTTCCGATCTGGTGTTCTGCTGGTAGTGGT
